# Liebenberg syndrome severity arises from variations in *Pitx1* locus topology and ectopically transcribing cells

**DOI:** 10.1101/2024.03.04.582675

**Authors:** Olimpia Bompadre, Raquel Rouco, Fabrice Darbellay, Antonella Rauseo, Fanny Guerard-Millet, Claudia Gentile, Marie Kmita, Guillaume Andrey

## Abstract

Enhancer hijacking, a common cause of gene misregulation linked to disease, occurs when non-matching enhancers and promoters interact ectopically. This interaction is made possible by genetic changes that alter the arrangement or insulation of gene regulatory landscapes. While the concept of enhancer hijacking is well understood, the specific reasons behind the variation in phenotypic severity or the point at which those phenotypes become evident remain unexplored. In this work, we expand on the ectopic activation of the hindlimb-specific transcription factor *Pitx1* by one of its own enhancers, *Pen*, in forelimb tissues that causes the Liebenberg syndrome. We combine a previously developed *in-embryo* cell-tracing approach to a series of inversions and relocations to show that reduction in *Pitx1*-*Pen* relative genomic positioning leads to increased proportions of *Pitx1* forelimb-expressing cells and more severe phenotypical outcomes. We demonstrate that the *Pitx1* locus assumes an active topology when enhancer-promoter contacts are required for transcription and that its promoter generates consistent transcription levels across different alleles. Finally, we show that changes in 3D chromatin structure and enhancer-promoter contacts are not the result of *Pitx1* transcriptional activity. In summary, our work shows that variation in enhancer-promoter interactions can lead to pathogenic locus activation in variable proportions of cells which, in turn, define phenotypic severity.
