## Supplementary Table S1 for "Liebenberg syndrome severity arises from variations in *Pitx1* locus topology and ectopically transcribing cells"

### Sheet: Sheet1
anatomical features	Kragesteen et al, 2019	Spielmann et al, 2012	Mannen et al, 2013	Al-Qattan et al, 2013	Seoighe et al, 2014
general comment on severity of cases	"mild form of Liebenberg syndrome"				"severe form of the disorder"
distal humerus	2	2	1	2	2	broadened and flattened 2	flattened 1
proximal radius	0	1	1	1	2	broadened and flattened 2	flattened 1
proximal ulna	0	2	2	1	2	broadened and flattened 2	flattened 1
distal radius + ulna	0	0	0	0	1	"gracile radius" 1
scaphoid and lunate	2	2	0	1	2	malformation 1	fused 2
triquetrium pisiform	1	2	2	2	2
extensor carpi radialis	0	2	1	1	1	deformed 1	absent 2
brachydactily	2	0	2	2	0	present 2	absent 0
camptodactyly	2	0	2	2	2
olecranon	1	1	1	2	2	hypoplastic 1	absent 2
finger extension	0	1	1	1	2	limited but present 1	severly damaged 2
total score	10	13	13	15	18
