## Supplementary Table S3 for "Liebenberg syndrome severity arises from variations in *Pitx1* locus topology and ectopically transcribing cells"

### Sheet: Sheet1
	bowed radius/ulna			reduction olecranon			thinner ulna		broad proximal radius and ulna		broad distal humerus		deltoid crest			total limbs
	absent	mild	severe	absent	mild	severe	absent	present	absent	present	absent	present	absent	mild	severe
wildtype	8	0	0	8	0	0	8	0	8	0	8	0	8	0	0	n=8
Pitx1GFP;Inv1/+	0	6	0	4	2	0	6	0	6	0	6	0	4	2	0	n=6
Pitx1GFP;Inv2/+	0	0	4	0	4	0	4	0	0	4	0	4	0	4	0	n=4
Pitx1GFP;Δpen; Rel3/+	0	0	6	0	0	6	2	4	0	6	0	6	0	0	6	n=6
absent = no phenotype
mild = mild phenotype
severe = severe phenotype
present = dysplasia
