## Supplementary Table S7 for "Liebenberg syndrome severity arises from variations in *Pitx1* locus topology and ectopically transcribing cells"

### Sheet: sgRNAs_CRISPR_Cas9
mutant	sgRNA-1	sgRNA-2	genomic location
Pitx1-Inv1	GAACAAGATGATACCGCATGG	CGTGCTATCGAGGGACTAAT	centromeric - chr13:56196192 - 56196212	telomeric- chr13:56,304,673-56,312,477
Pitx1-Inv2	GCACGAAGTAATCCCGCCCC	GCGTGCTA TCGAGGGACTAA T	centromeric - chr13:56103514 - 56103533	telomeric- chr13:56,304,673-56,312,477
Pitx1-Rel1	GAACAAGATGATACCGCATGG	N/A	chr13:56196192- 56196212	N/A
Pitx1-Rel2	CACGAAGTAATCCCGCCCC	N/A	chr13:56103514- 56103533	N/A
Pitx1-Rel3	GAACAGTTGAGTCGAATCTGG	N/A	chr13:55986459- 55986480	N/A
dCas9- P300- sensor	GTTCGGAAGATCCTAAAAGG	N/A	chr3:66890056- 66890075	N/A

### Sheet: TSS_targeting_sgRNAs
sgRNA position	sequence
Pitx1 TSS - 75bp	GGGTGGGCCTCGGTGGGAGG
Pitx1 TSS - 124bp	GCGAGTGAGCAAGCGAGCGA
